# A novel *de novo* FEM1C variant is linked to neurodevelopmental disorder with absent speech, pyramidal signs, and limb ataxia

**DOI:** 10.1101/2022.04.24.489208

**Authors:** Abhishek Anil Dubey, Magdalena Krygier, Natalia A. Szulc, Karolina Rutkowska, Joanna Kosińska, Agnieszka Pollak, Małgorzata Rydzanicz, Tomasz Kmieć, Maria Mazurkiewicz-Bełdzińska, Wojciech Pokrzywa, Rafał Płoski

## Abstract

The principal component of the protein homeostasis network is the ubiquitin-proteasome system. Ubiquitination is mediated by an enzymatic cascade involving, i.e., E3 ubiquitin ligases, many of which belong to the cullin-RING ligases family. Genetic defects in the ubiquitin-proteasome system components, including cullin-RING ligases, are known causes of neurodevelopmental disorders. Using exome sequencing to diagnose a pediatric patient with developmental delay, pyramidal signs, and limb ataxia, we identified a *de novo* missense variant c.376G>C; p.(Asp126His) in the *FEM1C* gene encoding a cullin-RING ligase substrate receptor. This variant alters a conserved amino acid located within a highly constrained coding region and is predicted as pathogenic by most *in silico* tools. In addition, a *de novo FEM1C* mutation of the same residue p.(Asp126Val) was associated with an undiagnosed developmental disorder, and the relevant variant (FEM1C^Asp126Ala^) was found to be functionally compromised *in vitro*. Our computational analysis showed that FEM1C^Asp126His^ hampers protein substrate binding. To further assess its pathogenicity, we used the nematode *Caenorhabditis elegans*. We found that the FEM-1^Asp133His^ animals (expressing variant homologous to the *FEM1C* p.(Asp126Val)) had normal muscle architecture yet impaired mobility. Mutant worms were sensitive to the acetylcholinesterase inhibitor aldicarb but not levamisole (acetylcholine receptor agonist), showing that their disabled locomotion is caused by synaptic abnormalities and not muscle dysfunction. In conclusion, we provide the first evidence from an animal model suggesting that a mutation in the evolutionarily conserved FEM1C Asp126 position causes a neurodevelopmental disorder in humans.
