## Supplemental Table 1 for "A novel *de novo* FEM1C variant is linked to neurodevelopmental disorder with absent speech, pyramidal signs, and limb ataxia"

### Sheet: SIL1 degron docking to FEM1C
FEM1C variant	RMSD to exp. structure 6LBN [Å]	Receptor's residues in contact with the peptide
wt
model 1	0.395	76, 77, 79, 80, 81, 82, 88, 92, 115, 117, 121, 122, 125, 126, 146, 147, 148, 150, 155, 158, 159
model 1'	0.356	389
model 2	0.423	339, 343, 385, 388
model 2'	0.402	388
model 3	0.389	-
model 3'	0.340	339, 343, 346, 361, 385, 388, 389
model 4	0.338	-
model 4'	0.426	76, 77, 79, 81, 88, 92, 115, 117, 121, 125, 126, 146, 147, 148, 150, 155, 158, 159
model 5	0.336	343, 346, 349, 350, 361, 388, 389
model 5'	0.363	158, 191, 339, 381
Asp126His
model 1	0.322	343, 346, 361, 388, 389
model 1'	0.392	339, 342, 343, 381, 385
model 2	0.421	339, 342, 343, 346, 349, 350, 361, 385
model 2'	0.398	349, 350, 354, 361, 389
model 3	0.359	354, 358, 389
model 3'	0.349	339, 343, 346, 361, 389
model 4	0.382	79, 125, 150, 158, 181, 183, 191, 377
model 4'	0.424	-
model 5	0.369	77, 79, 158, 191, 342, 377, 378, 380, 381, 384
model 5'	0.341	-
Asp126Ala
model 1	0.338	346, 349, 350, 354, 388, 389
model 1'	0.389	346, 349, 350, 354, 389
model 2	0.357	339, 350
model 2'	0.328	349, 350, 354, 361, 388, 389
model 3	0.394	339, 342, 343, 385
model 3'	0.353	346, 389
model 4	0.399	358, 362, 386
model 4'	0.379	158, 191, 381
model 5	0.406	349, 350, 354, 357, 358, 361, 389
model 5'	0.383	260, 339, 342, 343, 346, 361, 385
Asp126Val
model 1	0.388	384, 388
model 1'	0.422	350, 361, 388, 389
model 2	0.404	181, 191, 377, 378, 381
model 2'	0.403	77, 78, 158, 191, 335, 377, 378, 381
model 3	0.431	358, 362
model 3'	0.351	343, 346, 350, 361, 389
model 4	0.360	346, 349, 350, 354, 361, 388, 389
model 4'	0.382	384, 388
model 5	0.414	339
model 5'	0.408	158, 339, 342, 381
